# Large scale laboratory evolution uncovers clinically relevant collateral antibiotic sensitivity

**DOI:** 10.1101/2025.02.07.637158

**Authors:** Farhan R. Chowdhury, Veronica Banari, Vlada Lesnic, George G. Zhanel, Brandon L. Findlay

## Abstract

The increasing prevalence of antibiotic resistance is a critical challenge, necessitating the development of strategies to mitigate the evolution of resistance. Collateral sensitivity (CS)-based sequential therapies have been proposed to mitigate resistance evolution. However, the evolutionary repeatability of CS across different experimental conditions and its clinical relevance remain underexplored, hindering its potential for translation into clinical practice. Here, we evolve 20-24 lineages of *E. coli* against tigecycline (TIG) and piperacillin (PIP), antibiotics suggested to produce CS, through three separate laboratory adaptive evolution (ALE) platforms to test for the robustness of CS interactions and the effect of the choice of ALE on CS evolution. We generate over 130 resistant mutants and 540 resistance and collateral sensitivity measurements to identify a CS relationship between TIG and polymyxin B (POL) that is highly repeatable across all the ALEs tested, suggesting that this CS interaction is preserved across different evolution microenvironments. We determine the mechanism of this novel CS by showing that cells resistant to TIG deactivate the Lon protease and overproduce negatively charged exopolysaccharides, which in turn attracts the polycationic POL and renders cells hypersensitive to the drug. We find that this CS relationship is present in a clinical dataset of over 750 uropathogenic MDR *E. coli* isolates, and show that the soft agar gradient evolution (SAGE) platform best predicts collateral effects (CS, neutrality or cross resistance) in this dataset. Our study provides a framework for identifying robust CS with clinical implications that can reduce the emergence of resistance to our existing antibiotics.
