## Supplementary material for "Large scale laboratory evolution uncovers clinically relevant collateral antibiotic sensitivity": Table S2

### Sheet: CW UTI Ecoli 2016-2020
Stock.	ProjectName	Organism	Colistin	Gentamicin	Nitrofurantoin	Omadacycline	Piperacillin Tazobactam	Tigecycline
117248	CANWARD 2016	Escherichia coli	0.25	> 32	64		</= 1	0.25
117249	CANWARD 2016	Escherichia coli	0.25	> 32	64		</= 1	0.25
117253	CANWARD 2016	Escherichia coli	0.5	</= 0.5	8		4	0.25
117255	CANWARD 2016	Escherichia coli	0.25	</= 0.5	8		</= 1	0.12
117257	CANWARD 2016	Escherichia coli	0.5	</= 0.5	8		</= 1	0.25
117258	CANWARD 2016	Escherichia coli	0.25	1	8		8	1
117259	CANWARD 2016	Escherichia coli	0.25	</= 0.5	16		2	0.25
117261	CANWARD 2016	Escherichia coli	1	</= 0.5	8		</= 1	0.25
117268	CANWARD 2016	Escherichia coli	0.25	</= 0.5	16		</= 1	0.25
117269	CANWARD 2016	Escherichia coli	0.25	</= 0.5	16		</= 1	0.25
117270	CANWARD 2016	Escherichia coli	0.25	</= 0.5	16		</= 1	0.25
117482	CANWARD 2016	Escherichia coli	0.25	</= 0.5	16		2	0.25
117483	CANWARD 2016	Escherichia coli	0.25	</= 0.5	8		</= 1	0.25
117485	CANWARD 2016	Escherichia coli	0.25	</= 0.5	16		2	0.25
117486	CANWARD 2016	Escherichia coli	0.25	</= 0.5	16		</= 1	0.25
117489	CANWARD 2016	Escherichia coli	0.25	</= 0.5	16		</= 1	0.25
117490	CANWARD 2016	Escherichia coli	0.25	</= 0.5	64		4	0.25
117491	CANWARD 2016	Escherichia coli	0.5	</= 0.5	16		</= 1	0.25
117492	CANWARD 2016	Escherichia coli	0.25	1	16		2	0.25
117496	CANWARD 2016	Escherichia coli	0.25	</= 0.5	8		</= 1	0.25
117497	CANWARD 2016	Escherichia coli	0.25	</= 0.5	16		</= 1	0.25
117498	CANWARD 2016	Escherichia coli	0.25	</= 0.5	128		2	0.5
117499	CANWARD 2016	Escherichia coli	0.25	</= 0.5	8		</= 1	0.12
117500	CANWARD 2016	Escherichia coli	0.25	1	16		</= 1	0.25
117501	CANWARD 2016	Escherichia coli	0.25	</= 0.5	16		2	0.25
117502	CANWARD 2016	Escherichia coli	0.25	1	16		2	0.25
117504	CANWARD 2016	Escherichia coli	0.25	1	16		4	0.25
117505	CANWARD 2016	Escherichia coli	0.25	</= 0.5	16		</= 1	0.25
117612	CANWARD 2016	Escherichia coli	1	</= 0.5	16		</= 1	0.25
117613	CANWARD 2016	Escherichia coli	1	</= 0.5	16		2	0.25
117614	CANWARD 2016	Escherichia coli	1	</= 0.5	8		</= 1	0.12
117615	CANWARD 2016	Escherichia coli	0.5	</= 0.5	8		</= 1	0.25
117616	CANWARD 2016	Escherichia coli	0.25	</= 0.5	16		2	0.25
117618	CANWARD 2016	Escherichia coli	0.5	</= 0.5	16		</= 1	0.25
117620	CANWARD 2016	Escherichia coli	1	</= 0.5	8		4	0.12
117621	CANWARD 2016	Escherichia coli	1	</= 0.5	8		2	0.25
117622	CANWARD 2016	Escherichia coli	1	</= 0.5	16		2	0.12
117623	CANWARD 2016	Escherichia coli	1	</= 0.5	16		2	0.25
117624	CANWARD 2016	Escherichia coli	0.25	</= 0.5	8		2	0.12
117625	CANWARD 2016	Escherichia coli	0.25	</= 0.5	16		</= 1	0.12
117626	CANWARD 2016	Escherichia coli	0.25	</= 0.5	16		</= 1	0.12
117627	CANWARD 2016	Escherichia coli	0.25	</= 0.5	16		</= 1	0.12
117628	CANWARD 2016	Escherichia coli	0.5	</= 0.5	16		</= 1	0.12
117630	CANWARD 2016	Escherichia coli	1	</= 0.5	16		</= 1	0.25
117632	CANWARD 2016	Escherichia coli	1	</= 0.5	8		</= 1	0.12
117633	CANWARD 2016	Escherichia coli	0.5	</= 0.5	4		2	0.25
117635	CANWARD 2016	Escherichia coli	0.25	</= 0.5	16		</= 1	0.12
117769	CANWARD 2016	Escherichia coli	0.25	</= 0.5	8		4	0.5
117771	CANWARD 2016	Escherichia coli	0.25	</= 0.5	32		4	0.25
117772	CANWARD 2016	Escherichia coli	0.25	32	4		</= 1	0.25
117773	CANWARD 2016	Escherichia coli	0.25	</= 0.5	16		</= 1	0.25
117775	CANWARD 2016	Escherichia coli	0.5	</= 0.5	16		2	0.25
117776	CANWARD 2016	Escherichia coli	0.5	16	16		4	0.25
117777	CANWARD 2016	Escherichia coli	0.5	</= 0.5	16		2	0.25
117778	CANWARD 2016	Escherichia coli	0.5	</= 0.5	16		2	0.25
117780	CANWARD 2016	Escherichia coli	0.5	</= 0.5	16		</= 1	0.25
117781	CANWARD 2016	Escherichia coli	0.25	</= 0.5	16		</= 1	0.25
117782	CANWARD 2016	Escherichia coli	0.5	</= 0.5	8		2	0.5
117783	CANWARD 2016	Escherichia coli	0.25	</= 0.5	16		2	0.25
117784	CANWARD 2016	Escherichia coli	0.25	</= 0.5	8		2	0.25
117785	CANWARD 2016	Escherichia coli	0.25	</= 0.5	16		</= 1	0.25
117786	CANWARD 2016	Escherichia coli	0.25	</= 0.5	16		2	0.25
117787	CANWARD 2016	Escherichia coli	0.25	</= 0.5	16		2	0.25
117788	CANWARD 2016	Escherichia coli	0.25	</= 0.5	16		4	0.25
117789	CANWARD 2016	Escherichia coli	0.25	</= 0.5	16		2	0.25
117791	CANWARD 2016	Escherichia coli	0.25	</= 0.5	16		2	0.25
117792	CANWARD 2016	Escherichia coli	0.25	> 32	8		2	0.25
117793	CANWARD 2016	Escherichia coli	0.25	</= 0.5	8		2	0.25
117873	CANWARD 2016	Escherichia coli	0.5	</= 0.5	32		4	0.25
117879	CANWARD 2016	Escherichia coli	0.12	</= 0.5	4		2	0.12
117881	CANWARD 2016	Escherichia coli	0.5	16	8		16	0.25
117884	CANWARD 2016	Escherichia coli	0.5	</= 0.5	16		</= 1	0.25
117886	CANWARD 2016	Escherichia coli	0.5	</= 0.5	16		2	0.25
117887	CANWARD 2016	Escherichia coli	0.25	1	8		2	0.25
117888	CANWARD 2016	Escherichia coli	0.25	</= 0.5	16		2	0.25
117890	CANWARD 2016	Escherichia coli	0.25	</= 0.5	8		4	0.5
117891	CANWARD 2016	Escherichia coli	0.25	</= 0.5	16		</= 1	0.25
117895	CANWARD 2016	Escherichia coli	0.25	</= 0.5	16		2	0.25
117896	CANWARD 2016	Escherichia coli	0.25	32	16		4	0.5
117897	CANWARD 2016	Escherichia coli	0.25	</= 0.5	16		2	0.25
118238	CANWARD 2016	Escherichia coli	0.25	</= 0.5	8		2	0.12
118239	CANWARD 2016	Escherichia coli	0.25	</= 0.5	16		</= 1	0.25
118240	CANWARD 2016	Escherichia coli	0.25	16	8		2	0.25
118243	CANWARD 2016	Escherichia coli	0.25	</= 0.5	8		32	0.25
118246	CANWARD 2016	Escherichia coli	0.25	</= 0.5	8		2	0.25
118248	CANWARD 2016	Escherichia coli	0.12	</= 0.5	16		</= 1	0.12
118249	CANWARD 2016	Escherichia coli	0.25	1	16		</= 1	0.25
118250	CANWARD 2016	Escherichia coli	0.25	</= 0.5	8		</= 1	0.25
118251	CANWARD 2016	Escherichia coli	0.5	</= 0.5	4		</= 1	0.12
118253	CANWARD 2016	Escherichia coli	0.25	1	128		256	0.25
118254	CANWARD 2016	Escherichia coli	0.25	</= 0.5	8		4	0.5
118256	CANWARD 2016	Escherichia coli	0.5	</= 0.5	16		4	0.5
118258	CANWARD 2016	Escherichia coli	0.5	</= 0.5	8		</= 1	0.25
118517	CANWARD 2016	Escherichia coli	0.25	> 32	8		2	0.25
118518	CANWARD 2016	Escherichia coli	0.25	</= 0.5	16		2	0.25
118520	CANWARD 2016	Escherichia coli	0.25	1	16		2	0.25
118522	CANWARD 2016	Escherichia coli	0.25	</= 0.5	16		</= 1	0.25
118524	CANWARD 2016	Escherichia coli	0.25	2	16		2	0.5
118525	CANWARD 2016	Escherichia coli	0.25	</= 0.5	16		</= 1	0.25
118526	CANWARD 2016	Escherichia coli	0.25	1	16		8	0.5
118527	CANWARD 2016	Escherichia coli	0.25	</= 0.5	4		</= 1	0.25
118528	CANWARD 2016	Escherichia coli	0.25	</= 0.5	8		</= 1	0.25
118529	CANWARD 2016	Escherichia coli	0.25	</= 0.5	16		2	0.25
118530	CANWARD 2016	Escherichia coli	0.12	</= 0.5	8		2	0.25
118531	CANWARD 2016	Escherichia coli	0.25	1	64		</= 1	1
118532	CANWARD 2016	Escherichia coli	0.25	1	8		</= 1	0.25
118533	CANWARD 2016	Escherichia coli	0.12	</= 0.5	32		</= 1	0.25
118536	CANWARD 2016	Escherichia coli	0.25	</= 0.5	16		4	0.5
118537	CANWARD 2016	Escherichia coli	0.25	</= 0.5	16		2	0.5
118540	CANWARD 2016	Escherichia coli	0.25	</= 0.5	16		2	0.25
118845	CANWARD 2016	Escherichia coli	0.25	</= 0.5	16		</= 1	0.12
118863	CANWARD 2016	Escherichia coli	0.5	</= 0.5	16		2	0.25
118866	CANWARD 2016	Escherichia coli	0.25	</= 0.5	16		2	0.25
118868	CANWARD 2016	Escherichia coli	0.25	</= 0.5	16		2	0.25
118870	CANWARD 2016	Escherichia coli	0.25	32	128		4	0.25
118871	CANWARD 2016	Escherichia coli	0.25	1	8		</= 1	0.12
118872	CANWARD 2016	Escherichia coli	0.25	1	1		2	0.25
118873	CANWARD 2016	Escherichia coli	0.25	1	16		2	0.25
118875	CANWARD 2016	Escherichia coli	0.25	</= 0.5	2		</= 1	0.25
118878	CANWARD 2016	Escherichia coli	0.25	</= 0.5	8		8	0.25
118881	CANWARD 2016	Escherichia coli	0.25	</= 0.5	8		</= 1	0.25
118884	CANWARD 2016	Escherichia coli	0.12	</= 0.5	16		2	0.25
118887	CANWARD 2016	Escherichia coli	0.25	32	16		2	0.25
118949	CANWARD 2016	Escherichia coli	0.12	</= 0.5	8		</= 1	0.12
118950	CANWARD 2016	Escherichia coli	0.25	</= 0.5	8		2	0.25
118951	CANWARD 2016	Escherichia coli	0.25	</= 0.5	16		</= 1	0.25
118952	CANWARD 2016	Escherichia coli	1	</= 0.5	8		</= 1	0.25
118953	CANWARD 2016	Escherichia coli	1	</= 0.5	16		2	0.5
118955	CANWARD 2016	Escherichia coli	1	</= 0.5	8		2	0.12
118956	CANWARD 2016	Escherichia coli	1	32	8		2	0.25
118957	CANWARD 2016	Escherichia coli	1	</= 0.5	8		</= 1	0.25
118958	CANWARD 2016	Escherichia coli	1	</= 0.5	16		2	0.25
118960	CANWARD 2016	Escherichia coli	1	</= 0.5	16		2	0.25
118962	CANWARD 2016	Escherichia coli	1	</= 0.5	8		</= 1	0.25
118963	CANWARD 2016	Escherichia coli	1	</= 0.5	16		</= 1	0.25
118964	CANWARD 2016	Escherichia coli	1	</= 0.5	8		</= 1	0.25
118965	CANWARD 2016	Escherichia coli	1	</= 0.5	16		</= 1	0.25
118966	CANWARD 2016	Escherichia coli	1	</= 0.5	16		2	0.25
118967	CANWARD 2016	Escherichia coli	1	</= 0.5	8		2	0.25
118968	CANWARD 2016	Escherichia coli	1	1	16		2	0.25
118971	CANWARD 2016	Escherichia coli	1	</= 0.5	16		2	0.25
119355	CANWARD 2016	Escherichia coli	0.25	</= 0.5	8		</= 1	0.25
119358	CANWARD 2016	Escherichia coli	0.25	</= 0.5	16		4	0.25
119359	CANWARD 2016	Escherichia coli	0.25	</= 0.5	8		</= 1	0.25
119360	CANWARD 2016	Escherichia coli	0.25	</= 0.5	16		</= 1	0.12
119363	CANWARD 2016	Escherichia coli	4	</= 0.5	16		2	0.25
119364	CANWARD 2016	Escherichia coli	0.25	</= 0.5	16		2	0.5
119365	CANWARD 2016	Escherichia coli	0.25	</= 0.5	16		</= 1	0.25
119369	CANWARD 2016	Escherichia coli	1	</= 0.5	4		2	0.25
119373	CANWARD 2016	Escherichia coli	1	1	8		2	0.5
119620	CANWARD 2016	Escherichia coli	0.25	</= 0.5	16		</= 1	0.25
119621	CANWARD 2016	Escherichia coli	0.25	</= 0.5	16		8	0.25
119622	CANWARD 2016	Escherichia coli	0.25	</= 0.5	16		</= 1	0.25
119623	CANWARD 2016	Escherichia coli	0.25	</= 0.5	8		4	0.5
119624	CANWARD 2016	Escherichia coli	0.25	1	32		4	0.25
119625	CANWARD 2016	Escherichia coli	0.25	</= 0.5	8		</= 1	0.5
119626	CANWARD 2016	Escherichia coli	0.25	</= 0.5	16		2	0.5
119628	CANWARD 2016	Escherichia coli	0.25	1	16		</= 1	0.12
119630	CANWARD 2016	Escherichia coli	0.25	</= 0.5	16		</= 1	0.25
119631	CANWARD 2016	Escherichia coli	0.25	</= 0.5	16		</= 1	0.25
119632	CANWARD 2016	Escherichia coli	0.25	1	8		</= 1	0.25
119633	CANWARD 2016	Escherichia coli	0.25	1	8		</= 1	0.25
119637	CANWARD 2016	Escherichia coli	0.25	</= 0.5	4		</= 1	0.25
119638	CANWARD 2016	Escherichia coli	0.5	1	8		</= 1	0.5
119640	CANWARD 2016	Escherichia coli	0.25	</= 0.5	16		</= 1	0.25
119642	CANWARD 2016	Escherichia coli	0.25	</= 0.5	16		</= 1	0.25
119643	CANWARD 2016	Escherichia coli	0.25	1	1		16	0.25
119815	CANWARD 2016	Escherichia coli	0.25	1	16		2	0.25
119816	CANWARD 2016	Escherichia coli	0.5	</= 0.5	16		2	0.25
119817	CANWARD 2016	Escherichia coli	0.25	> 32	8		8	0.25
119819	CANWARD 2016	Escherichia coli	0.5	</= 0.5	16		2	0.25
119820	CANWARD 2016	Escherichia coli	0.25	</= 0.5	16		2	0.25
119824	CANWARD 2016	Escherichia coli	0.25	</= 0.5	16		2	0.25
119825	CANWARD 2016	Escherichia coli	0.5	</= 0.5	8		16	0.25
119826	CANWARD 2016	Escherichia coli	0.25	</= 0.5	2		2	0.5
119827	CANWARD 2016	Escherichia coli	0.25	</= 0.5	8		2	0.25
119828	CANWARD 2016	Escherichia coli	0.25	</= 0.5	8		2	0.25
119829	CANWARD 2016	Escherichia coli	0.25	</= 0.5	4		2	0.25
119831	CANWARD 2016	Escherichia coli	0.5	</= 0.5	16		</= 1	0.25
119833	CANWARD 2016	Escherichia coli	0.25	</= 0.5	4		16	0.25
119834	CANWARD 2016	Escherichia coli	0.25	1	16		2	0.25
119835	CANWARD 2016	Escherichia coli	0.25	</= 0.5	8		2	0.25
119836	CANWARD 2016	Escherichia coli	0.25	1	8		</= 1	0.12
119838	CANWARD 2016	Escherichia coli	0.25	</= 0.5	16		2	0.25
119839	CANWARD 2016	Escherichia coli	0.5	</= 0.5	16		</= 1	0.12
120242	CANWARD 2016	Escherichia coli	0.25	</= 0.5	16		2	0.25
120247	CANWARD 2016	Escherichia coli	0.25	</= 0.5	16		2	0.25
120248	CANWARD 2016	Escherichia coli	0.25	</= 0.5	8		</= 1	0.25
120250	CANWARD 2016	Escherichia coli	0.25	32	8		8	0.25
120251	CANWARD 2016	Escherichia coli	0.25	</= 0.5	16		</= 1	0.25
120253	CANWARD 2016	Escherichia coli	0.12	</= 0.5	16		2	0.12
120254	CANWARD 2016	Escherichia coli	0.25	</= 0.5	16		4	0.25
120256	CANWARD 2016	Escherichia coli	0.12	</= 0.5	16		2	0.25
120258	CANWARD 2016	Escherichia coli	0.25	</= 0.5	16		2	0.25
121687	CANWARD 2017	Escherichia coli	0.5	</= 0.5	16	1	</= 1	0.25
121688	CANWARD 2017	Escherichia coli	0.25	</= 0.5	16	2	2	0.25
121689	CANWARD 2017	Escherichia coli	0.25	</= 0.5	16	2	2	0.5
121690	CANWARD 2017	Escherichia coli	0.25	1	16	2	2	0.5
121693	CANWARD 2017	Escherichia coli	0.25	</= 0.5	8	1	</= 1	0.25
121696	CANWARD 2017	Escherichia coli	0.25	</= 0.5	16	2	4	0.25
121697	CANWARD 2017	Escherichia coli	0.25	</= 0.5	16	2	2	0.25
121727	CANWARD 2017	Escherichia coli	0.25	</= 0.5	16	1	</= 1	0.25
121728	CANWARD 2017	Escherichia coli	0.25	1	16	2	</= 1	0.25
121732	CANWARD 2017	Escherichia coli	0.5	1	8	8	16	2
121733	CANWARD 2017	Escherichia coli	0.12	1	8	4	32	1
121735	CANWARD 2017	Escherichia coli	0.25	4	16	2	2	0.25
121981	CANWARD 2017	Escherichia coli	0.25	2	16	2	</= 1	0.25
121983	CANWARD 2017	Escherichia coli	0.25	</= 0.5	16	2	2	0.5
121984	CANWARD 2017	Escherichia coli	0.25	</= 0.5	> 512	1	2	0.25
121985	CANWARD 2017	Escherichia coli	0.25	</= 0.5	16	1	2	0.12
121986	CANWARD 2017	Escherichia coli	0.5	</= 0.5	16	1	2	0.12
121987	CANWARD 2017	Escherichia coli	0.25	> 32	16	2	2	0.5
121988	CANWARD 2017	Escherichia coli	0.5	1	16	2	2	0.25
121989	CANWARD 2017	Escherichia coli	0.25	</= 0.5	16	1	2	0.25
121990	CANWARD 2017	Escherichia coli	0.5	</= 0.5	16	2	2	0.25
121991	CANWARD 2017	Escherichia coli	0.5	</= 0.5	16	2	</= 1	0.25
121992	CANWARD 2017	Escherichia coli	0.25	</= 0.5	16	2	2	0.25
121993	CANWARD 2017	Escherichia coli	0.25	</= 0.5	16	2	</= 1	0.25
121996	CANWARD 2017	Escherichia coli	0.25	</= 0.5	16	2	2	0.25
121998	CANWARD 2017	Escherichia coli	0.25	</= 0.5	16	1	</= 1	0.25
121999	CANWARD 2017	Escherichia coli	0.25	</= 0.5	16	2	</= 1	0.25
122001	CANWARD 2017	Escherichia coli	0.5	1	16	1	</= 1	0.25
122002	CANWARD 2017	Escherichia coli	0.25	</= 0.5	8	2	8	0.12
122003	CANWARD 2017	Escherichia coli	0.25	</= 0.5	8	2	</= 1	0.25
122004	CANWARD 2017	Escherichia coli	0.25	1	16	2	8	0.25
122446	CANWARD 2017	Escherichia coli	0.25	</= 0.5	32	2	2	0.5
122448	CANWARD 2017	Escherichia coli	0.25	1	16	2	2	1
122454	CANWARD 2017	Escherichia coli	0.25	1	16	2	128	0.25
122455	CANWARD 2017	Escherichia coli	0.25	</= 0.5	16	2	2	0.25
122456	CANWARD 2017	Escherichia coli	0.25	</= 0.5	16	2	2	0.5
122458	CANWARD 2017	Escherichia coli	0.12	</= 0.5	16	1	2	0.5
122462	CANWARD 2017	Escherichia coli	0.25	1	16	2	2	0.5
122463	CANWARD 2017	Escherichia coli	0.25	</= 0.5	16	2	4	0.5
122464	CANWARD 2017	Escherichia coli	0.25	2	16	2	2	0.25
122465	CANWARD 2017	Escherichia coli	0.25	</= 0.5	16	2	2	0.5
122467	CANWARD 2017	Escherichia coli	0.25	1	16	8	4	0.5
122626	CANWARD 2017	Escherichia coli	0.25	1	16	16	64	1
122629	CANWARD 2017	Escherichia coli	0.5	</= 0.5	8	4	2	1
122630	CANWARD 2017	Escherichia coli	0.25	1	16	2	4	0.25
122636	CANWARD 2017	Escherichia coli	0.25	</= 0.5	16	2	2	0.5
122639	CANWARD 2017	Escherichia coli	0.25	2	16	4	2	0.5
122640	CANWARD 2017	Escherichia coli	0.25	</= 0.5	16	4	2	0.5
122642	CANWARD 2017	Escherichia coli	0.5	</= 0.5	32	4	16	0.5
122643	CANWARD 2017	Escherichia coli	0.5	</= 0.5	8	2	4	0.25
122644	CANWARD 2017	Escherichia coli	0.5	1	32	4	4	0.5
122646	CANWARD 2017	Escherichia coli	0.5	</= 0.5	16	1	8	0.25
122648	CANWARD 2017	Escherichia coli	0.5	</= 0.5	8	0.5	</= 1	0.12
122756	CANWARD 2017	Escherichia coli	0.25	1	32	1	2	0.12
122757	CANWARD 2017	Escherichia coli	0.5	</= 0.5	16	2	2	0.25
122759	CANWARD 2017	Escherichia coli	0.5	1	16	1	2	0.25
122762	CANWARD 2017	Escherichia coli	0.5	</= 0.5	16	1	2	0.25
122764	CANWARD 2017	Escherichia coli	0.25	1	16	2	2	0.5
122765	CANWARD 2017	Escherichia coli	0.25	</= 0.5	32	2	2	0.25
122767	CANWARD 2017	Escherichia coli	0.25	</= 0.5	32	0.5	64	0.25
122768	CANWARD 2017	Escherichia coli	0.25	1	8	2	2	0.25
122769	CANWARD 2017	Escherichia coli	0.25	</= 0.5	16	2	2	0.25
122770	CANWARD 2017	Escherichia coli	0.25	1	8	1	</= 1	0.25
122773	CANWARD 2017	Escherichia coli	0.25	1	16	2	2	0.25
122775	CANWARD 2017	Escherichia coli	0.25	</= 0.5	8	1	</= 1	0.12
122776	CANWARD 2017	Escherichia coli	0.25	1	16	1	</= 1	0.25
122777	CANWARD 2017	Escherichia coli	0.5	1	16	0.5	</= 1	0.12
122780	CANWARD 2017	Escherichia coli	0.25	32	16	4	2	0.5
122839	CANWARD 2017	Escherichia coli	0.25	</= 0.5	16	1	</= 1	0.25
122840	CANWARD 2017	Escherichia coli	0.25	1	32	4	2	0.5
122841	CANWARD 2017	Escherichia coli	0.25	</= 0.5	8	0.5	</= 1	0.12
122842	CANWARD 2017	Escherichia coli	0.25	</= 0.5	16	1	</= 1	0.25
122848	CANWARD 2017	Escherichia coli	0.25	</= 0.5	1	2	</= 1	0.25
122849	CANWARD 2017	Escherichia coli	0.25	</= 0.5	16	2	4	0.25
122850	CANWARD 2017	Escherichia coli	4	1	16	2	2	0.25
122851	CANWARD 2017	Escherichia coli	0.25	</= 0.5	16	1	2	0.25
122852	CANWARD 2017	Escherichia coli	0.25	</= 0.5	16	1	</= 1	0.25
122853	CANWARD 2017	Escherichia coli	0.25	</= 0.5	32	1	2	0.25
122854	CANWARD 2017	Escherichia coli	0.25	</= 0.5	16	4	64	0.5
122855	CANWARD 2017	Escherichia coli	0.25	</= 0.5	16	1	2	0.25
122856	CANWARD 2017	Escherichia coli	0.25	1	32	1	2	0.25
122857	CANWARD 2017	Escherichia coli	0.25	</= 0.5	16	1	</= 1	0.25
122858	CANWARD 2017	Escherichia coli	0.25	1	8	1	4	0.25
123035	CANWARD 2017	Escherichia coli	0.25	</= 0.5	32	4	</= 1	0.25
123036	CANWARD 2017	Escherichia coli	0.25	</= 0.5	32	2	2	0.25
123037	CANWARD 2017	Escherichia coli	0.25	</= 0.5	16	4	2	0.5
123038	CANWARD 2017	Escherichia coli	0.25	</= 0.5	32	4	2	1
123039	CANWARD 2017	Escherichia coli	0.25	</= 0.5	16	2	2	0.25
123040	CANWARD 2017	Escherichia coli	0.25	1	16	8	16	1
123041	CANWARD 2017	Escherichia coli	0.5	</= 0.5	16	1	2	0.25
123046	CANWARD 2017	Escherichia coli	0.25	</= 0.5	32	8	256	1
123053	CANWARD 2017	Escherichia coli	0.25	2	16	2	16	0.5
123054	CANWARD 2017	Escherichia coli	0.25	</= 0.5	16	4	2	0.5
123221	CANWARD 2017	Escherichia coli	0.25	> 32	16	1	2	0.25
123226	CANWARD 2017	Escherichia coli	0.25	</= 0.5	16	1	</= 1	0.25
123227	CANWARD 2017	Escherichia coli	0.5	1	16	2	4	0.25
123228	CANWARD 2017	Escherichia coli	0.25	</= 0.5	8	4	2	0.25
123229	CANWARD 2017	Escherichia coli	2	</= 0.5	16	1	2	0.25
123230	CANWARD 2017	Escherichia coli	0.25	</= 0.5	8	1	2	0.25
123232	CANWARD 2017	Escherichia coli	0.25	</= 0.5	16	1	2	0.25
123233	CANWARD 2017	Escherichia coli	0.25	</= 0.5	16	2	4	0.25
123235	CANWARD 2017	Escherichia coli	0.25	1	16	4	</= 1	0.5
123236	CANWARD 2017	Escherichia coli	0.25	</= 0.5	16	2	2	0.25
123237	CANWARD 2017	Escherichia coli	0.25	</= 0.5	16	1	</= 1	0.12
123241	CANWARD 2017	Escherichia coli	0.25	1	16	1	2	0.25
123243	CANWARD 2017	Escherichia coli	0.25	> 32	32	2	16	0.5
123244	CANWARD 2017	Escherichia coli	0.25	</= 0.5	16	2	2	0.25
123417	CANWARD 2017	Escherichia coli	0.25	</= 0.5	16	2	2	0.5
123419	CANWARD 2017	Escherichia coli	0.25	> 32	16	2	</= 1	0.25
123422	CANWARD 2017	Escherichia coli	0.25	</= 0.5	16	2	2	0.25
123428	CANWARD 2017	Escherichia coli	0.25	</= 0.5	16	2	4	0.25
123430	CANWARD 2017	Escherichia coli	0.25	1	16	2	2	0.5
123431	CANWARD 2017	Escherichia coli	0.25	</= 0.5	16	1	</= 1	0.25
123436	CANWARD 2017	Escherichia coli	0.25	</= 0.5	16	2	4	0.5
123439	CANWARD 2017	Escherichia coli	0.5	</= 0.5	16	1	2	0.12
123589	CANWARD 2017	Escherichia coli	0.5	</= 0.5	16	2	</= 1	0.25
123590	CANWARD 2017	Escherichia coli	0.25	1	16	2	4	0.25
123591	CANWARD 2017	Escherichia coli	0.25	</= 0.5	16	2	4	0.25
123592	CANWARD 2017	Escherichia coli	0.25	</= 0.5	16	1	2	0.25
123593	CANWARD 2017	Escherichia coli	0.25	2	16	1	2	0.25
123594	CANWARD 2017	Escherichia coli	0.5	</= 0.5	16	1	2	0.25
123595	CANWARD 2017	Escherichia coli	0.25	</= 0.5	16	1	2	0.25
123596	CANWARD 2017	Escherichia coli	0.25	</= 0.5	16	1	</= 1	0.25
123598	CANWARD 2017	Escherichia coli	0.25	</= 0.5	16	1	</= 1	0.25
123599	CANWARD 2017	Escherichia coli	0.25	</= 0.5	16	1	2	0.25
123600	CANWARD 2017	Escherichia coli	0.25	1	16	2	</= 1	0.5
123601	CANWARD 2017	Escherichia coli	0.25	</= 0.5	16	4	2	1
123603	CANWARD 2017	Escherichia coli	0.25	</= 0.5	16	1	2	0.25
123604	CANWARD 2017	Escherichia coli	0.25	</= 0.5	16	1	2	0.25
123606	CANWARD 2017	Escherichia coli	0.25	</= 0.5	8	1	</= 1	0.25
123608	CANWARD 2017	Escherichia coli	0.25	</= 0.5	16	2	64	0.25
123609	CANWARD 2017	Escherichia coli	0.25	</= 0.5	16	0.5	2	0.12
123610	CANWARD 2017	Escherichia coli	0.25	1	16	1	8	0.25
123611	CANWARD 2017	Escherichia coli	0.25	</= 0.5	16	1	2	0.25
123817	CANWARD 2017	Escherichia coli	0.25	</= 0.5	16	2	16	0.25
123821	CANWARD 2017	Escherichia coli	0.25	</= 0.5	16	1	4	0.25
123829	CANWARD 2017	Escherichia coli	0.25	32	16	4	4	0.25
123830	CANWARD 2017	Escherichia coli	0.25	</= 0.5	16	4	8	1
123835	CANWARD 2017	Escherichia coli	0.25	</= 0.5	16	2	2	0.25
123838	CANWARD 2017	Escherichia coli	0.5	1	32	2	2	0.5
124199	CANWARD 2017	Escherichia coli	0.25	</= 0.5	64	2	4	0.25
124200	CANWARD 2017	Escherichia coli	0.25	</= 0.5	16	4	2	1
124201	CANWARD 2017	Escherichia coli	0.25	</= 0.5	16	4	256	0.5
124202	CANWARD 2017	Escherichia coli	0.25	</= 0.5	8	1	</= 1	0.25
124203	CANWARD 2017	Escherichia coli	0.25	32	16	4	2	0.5
124204	CANWARD 2017	Escherichia coli	0.5	</= 0.5	16	4	2	0.5
124205	CANWARD 2017	Escherichia coli	0.5	1	16	4	</= 1	1
124206	CANWARD 2017	Escherichia coli	1	</= 0.5	16	4	2	0.5
124207	CANWARD 2017	Escherichia coli	0.25	</= 0.5	16	4	8	0.25
124208	CANWARD 2017	Escherichia coli	0.5	</= 0.5	16	2	4	0.25
124674	CANWARD 2017	Escherichia coli	2	</= 0.5	8	0.5	8	0.12
124677	CANWARD 2017	Escherichia coli	0.25	</= 0.5	16	2	2	0.25
124678	CANWARD 2017	Escherichia coli	0.5	</= 0.5	8	2	2	0.5
124687	CANWARD 2017	Escherichia coli	0.25	</= 0.5	16	0.5	4	0.12
124688	CANWARD 2017	Escherichia coli	0.25	</= 0.5	16	1	2	0.25
124689	CANWARD 2017	Escherichia coli	0.25	</= 0.5	32	4	4	0.5
124690	CANWARD 2017	Escherichia coli	0.25	</= 0.5	16	1	2	0.25
124691	CANWARD 2017	Escherichia coli	0.25	</= 0.5	8	1	</= 1	0.12
124695	CANWARD 2017	Escherichia coli	0.25	</= 0.5	16	1	2	0.25
124696	CANWARD 2017	Escherichia coli	0.25	</= 0.5	16	1	2	0.25
124697	CANWARD 2017	Escherichia coli	0.25	</= 0.5	16	1	2	0.25
124698	CANWARD 2017	Escherichia coli	0.25	4	16	2	2	0.25
124964	CANWARD 2017	Escherichia coli	0.25	32	16	4	4	0.5
124965	CANWARD 2017	Escherichia coli	0.25	</= 0.5	16	1	2	0.12
124966	CANWARD 2017	Escherichia coli	0.25	</= 0.5	16	1	2	0.12
124967	CANWARD 2017	Escherichia coli	0.25	</= 0.5	16	2	8	0.25
124968	CANWARD 2017	Escherichia coli	0.25	</= 0.5	16	2	8	0.25
124972	CANWARD 2017	Escherichia coli	0.25	</= 0.5	16	1	4	0.25
124973	CANWARD 2017	Escherichia coli	0.25	</= 0.5	32	1	2	0.25
124974	CANWARD 2017	Escherichia coli	0.25	1	16	1	2	0.12
124977	CANWARD 2017	Escherichia coli	0.25	</= 0.5	16	1	2	0.25
124981	CANWARD 2017	Escherichia coli	0.25	</= 0.5	8	1	2	0.25
124982	CANWARD 2017	Escherichia coli	0.25	</= 0.5	16	1	2	0.25
124984	CANWARD 2017	Escherichia coli	0.25	</= 0.5	16	0.5	2	0.25
125794	CANWARD 2017	Escherichia coli	0.25	2	8	2	2	0.25
126417	CANWARD 2018	Escherichia coli	0.5	</= 0.5	16	2	</= 1	0.25
126462	CANWARD 2018	Escherichia coli	0.25	1	16	1	2	0.25
126463	CANWARD 2018	Escherichia coli	0.5	</= 0.5	16	2	</= 1	0.5
126464	CANWARD 2018	Escherichia coli	0.25	</= 0.5	8	2	2	0.25
126466	CANWARD 2018	Escherichia coli	0.5	2	16	2	4	0.5
126467	CANWARD 2018	Escherichia coli	0.5	1	16	2	4	0.25
126516	CANWARD 2018	Escherichia coli	0.5	</= 0.5	16	2	2	0.25
126517	CANWARD 2018	Escherichia coli	0.5	</= 0.5	8	8	2	1
126518	CANWARD 2018	Escherichia coli	0.5	2	32	8	4	1
126521	CANWARD 2018	Escherichia coli	0.5	1	16	1	</= 1	0.12
126525	CANWARD 2018	Escherichia coli	0.25	16	16	4	2	1
126527	CANWARD 2018	Escherichia coli	0.25	> 32	16	1	2	0.25
126528	CANWARD 2018	Escherichia coli	0.25	</= 0.5	16	0.5	2	0.25
126529	CANWARD 2018	Escherichia coli	0.25	</= 0.5	16	1	</= 1	0.25
126561	CANWARD 2018	Escherichia coli	0.5	2	32	8	4	0.25
126562	CANWARD 2018	Escherichia coli	0.25	> 32	16	8	16	0.25
126797	CANWARD 2018	Escherichia coli	0.5	1	16	1	2	0.25
126798	CANWARD 2018	Escherichia coli	0.5	</= 0.5	16	8	4	0.5
126800	CANWARD 2018	Escherichia coli	0.25	</= 0.5	32	2	2	0.25
126806	CANWARD 2018	Escherichia coli	0.5	</= 0.5	16	2	4	0.5
126807	CANWARD 2018	Escherichia coli	0.5	</= 0.5	16	2	2	0.25
126808	CANWARD 2018	Escherichia coli	0.5	</= 0.5	8	2	4	0.25
126809	CANWARD 2018	Escherichia coli	0.25	</= 0.5	8	1	2	0.12
126810	CANWARD 2018	Escherichia coli	0.25	</= 0.5	16	1	</= 1	0.12
126811	CANWARD 2018	Escherichia coli	0.5	1	16	4	2	0.5
126812	CANWARD 2018	Escherichia coli	0.5	32	16	1	2	0.25
126813	CANWARD 2018	Escherichia coli	0.5	</= 0.5	16	2	4	0.25
126814	CANWARD 2018	Escherichia coli	0.5	2	16	2	</= 1	0.25
126815	CANWARD 2018	Escherichia coli	0.25	1	16	1	</= 1	0.25
126816	CANWARD 2018	Escherichia coli	0.25	1	16	2	2	0.25
126818	CANWARD 2018	Escherichia coli	0.25	1	32	2	</= 1	1
126819	CANWARD 2018	Escherichia coli	0.5	32	16	2	2	0.5
126820	CANWARD 2018	Escherichia coli	0.25	</= 0.5	16	2	2	0.5
126821	CANWARD 2018	Escherichia coli	0.5	</= 0.5	32	2	4	0.5
127087	CANWARD 2018	Escherichia coli	0.25	</= 0.5	16	1	</= 1	0.25
127088	CANWARD 2018	Escherichia coli	0.5	</= 0.5	16	1	2	0.25
127089	CANWARD 2018	Escherichia coli	0.5	32	16	2	8	0.5
127091	CANWARD 2018	Escherichia coli	0.25	2	16	2	2	0.5
127093	CANWARD 2018	Escherichia coli	0.25	</= 0.5	16	1	> 512	0.25
127097	CANWARD 2018	Escherichia coli	0.5	1	16	1	</= 1	0.25
127098	CANWARD 2018	Escherichia coli	0.25	</= 0.5	16	1	2	0.25
127102	CANWARD 2018	Escherichia coli	0.5	1	16	2	128	0.25
127103	CANWARD 2018	Escherichia coli	0.25	</= 0.5	16	1	2	0.25
127104	CANWARD 2018	Escherichia coli	0.25	2	16	0.5	</= 1	0.25
127105	CANWARD 2018	Escherichia coli	0.25	</= 0.5	16	1	2	0.5
127106	CANWARD 2018	Escherichia coli	0.25	</= 0.5	16	1	</= 1	0.25
127107	CANWARD 2018	Escherichia coli	0.25	1	16	1	2	0.5
127108	CANWARD 2018	Escherichia coli	0.25	</= 0.5	16	1	</= 1	0.5
127110	CANWARD 2018	Escherichia coli	0.25	2	16	4	4	0.5
127245	CANWARD 2018	Escherichia coli	0.25	</= 0.5	8	2	2	0.25
127247	CANWARD 2018	Escherichia coli	0.25	1	32	2	2	0.5
127250	CANWARD 2018	Escherichia coli	0.25	1	4	2	4	0.25
127254	CANWARD 2018	Escherichia coli	0.5	1	32	2	2	0.25
127255	CANWARD 2018	Escherichia coli	0.25	1	8	1	</= 1	0.25
127256	CANWARD 2018	Escherichia coli	0.25	</= 0.5	32	2	2	0.5
127257	CANWARD 2018	Escherichia coli	0.25	1	8	1	</= 1	0.25
127259	CANWARD 2018	Escherichia coli	0.25	</= 0.5	16	2	2	0.5
127260	CANWARD 2018	Escherichia coli	0.25	1	16	2	4	0.5
127261	CANWARD 2018	Escherichia coli	0.25	1	8	2	2	0.25
127396	CANWARD 2018	Escherichia coli	0.25	2	16	2	4	0.25
127402	CANWARD 2018	Escherichia coli	0.5	> 32	32	2	> 512	0.5
127408	CANWARD 2018	Escherichia coli	0.5	</= 0.5	16	1	2	0.25
127548	CANWARD 2018	Escherichia coli	0.25	</= 0.5	256	2	4	0.5
127549	CANWARD 2018	Escherichia coli	0.25	1	16	2	2	0.5
127550	CANWARD 2018	Escherichia coli	0.5	</= 0.5	16	2	2	0.5
127551	CANWARD 2018	Escherichia coli	0.25	1	16	2	2	0.5
127552	CANWARD 2018	Escherichia coli	0.25	1	16	2	2	0.5
127553	CANWARD 2018	Escherichia coli	0.25	</= 0.5	16	2	</= 1	0.5
127554	CANWARD 2018	Escherichia coli	0.25	</= 0.5	8	1	2	0.25
127555	CANWARD 2018	Escherichia coli	0.25	</= 0.5	32	2	4	0.25
127556	CANWARD 2018	Escherichia coli	0.25	1	16	2	2	0.25
127559	CANWARD 2018	Escherichia coli	0.25	</= 0.5	16	2	2	0.25
127560	CANWARD 2018	Escherichia coli	0.25	</= 0.5	16	2	2	0.25
127561	CANWARD 2018	Escherichia coli	0.25	32	16	4	2	0.5
127562	CANWARD 2018	Escherichia coli	0.25	</= 0.5	32	1	2	0.5
127564	CANWARD 2018	Escherichia coli	0.25	</= 0.5	16	1	</= 1	0.25
127566	CANWARD 2018	Escherichia coli	0.25	1	16	8	2	1
127568	CANWARD 2018	Escherichia coli	0.25	</= 0.5	32	8	4	1
127602	CANWARD 2018	Escherichia coli	0.25	</= 0.5	16	2	</= 1	0.5
127604	CANWARD 2018	Escherichia coli	0.25	1	16	1	</= 1	0.25
127605	CANWARD 2018	Escherichia coli	0.25	</= 0.5	16	0.5	</= 1	0.25
127606	CANWARD 2018	Escherichia coli	0.5	</= 0.5	16	0.5	</= 1	0.25
127609	CANWARD 2018	Escherichia coli	0.25	1	16	1	</= 1	0.5
127610	CANWARD 2018	Escherichia coli	0.5	1	2	2	2	0.25
127612	CANWARD 2018	Escherichia coli	0.25	</= 0.5	16	0.5	</= 1	0.25
127623	CANWARD 2018	Escherichia coli	8	1	8	0.5	2	0.25
127672	CANWARD 2018	Escherichia coli	0.25	</= 0.5	16	1	2	0.25
127673	CANWARD 2018	Escherichia coli	0.25	</= 0.5	16	1	4	0.25
127674	CANWARD 2018	Escherichia coli	0.25	</= 0.5	16	1	</= 1	0.25
127675	CANWARD 2018	Escherichia coli	0.25	</= 0.5	16	2	2	0.25
127676	CANWARD 2018	Escherichia coli	0.25	1	16	2	</= 1	0.5
127677	CANWARD 2018	Escherichia coli	0.25	2	16	1	2	0.5
127678	CANWARD 2018	Escherichia coli	0.25	</= 0.5	16	1	2	0.25
127679	CANWARD 2018	Escherichia coli	0.5	</= 0.5	16	1	2	0.12
127680	CANWARD 2018	Escherichia coli	0.25	1	16	2	</= 1	0.25
127681	CANWARD 2018	Escherichia coli	0.25	</= 0.5	16	2	2	0.25
127682	CANWARD 2018	Escherichia coli	0.25	</= 0.5	16	1	2	0.25
127683	CANWARD 2018	Escherichia coli	0.25	2	64	1	</= 1	0.25
127684	CANWARD 2018	Escherichia coli	0.25	</= 0.5	16	1	2	0.25
127685	CANWARD 2018	Escherichia coli	0.25	</= 0.5	16	2	2	1
127686	CANWARD 2018	Escherichia coli	0.5	</= 0.5	16	1	2	0.5
127687	CANWARD 2018	Escherichia coli	0.25	</= 0.5	16	2	</= 1	0.25
127692	CANWARD 2018	Escherichia coli	0.5	> 32	16	4	2	1
127695	CANWARD 2018	Escherichia coli	0.25	</= 0.5	16	2	4	0.5
127696	CANWARD 2018	Escherichia coli	0.25	1	16	1	</= 1	0.5
128022	CANWARD 2018	Escherichia coli	0.25	</= 0.5	16	4	2	0.5
128023	CANWARD 2018	Escherichia coli	0.25	1	16	4	2	0.5
128024	CANWARD 2018	Escherichia coli	0.25	</= 0.5	16	2	</= 1	0.25
128025	CANWARD 2018	Escherichia coli	0.25	</= 0.5	16	1	</= 1	0.25
128027	CANWARD 2018	Escherichia coli	0.5	</= 0.5	16	2	2	0.5
128028	CANWARD 2018	Escherichia coli	0.25	1	16	1	2	0.25
128029	CANWARD 2018	Escherichia coli	0.25	</= 0.5	16	2	4	0.25
128030	CANWARD 2018	Escherichia coli	0.25	2	16	2	2	0.25
128032	CANWARD 2018	Escherichia coli	0.25	> 32	16	4	2	0.5
128035	CANWARD 2018	Escherichia coli	0.5	1	> 512	4	2	0.5
128038	CANWARD 2018	Escherichia coli	0.25	</= 0.5	32	1	8	0.25
128039	CANWARD 2018	Escherichia coli	0.25	</= 0.5	16	2	2	0.25
128041	CANWARD 2018	Escherichia coli	0.5	> 32	16	2	2	0.5
128043	CANWARD 2018	Escherichia coli	0.25	</= 0.5	16	2	2	0.25
128253	CANWARD 2018	Escherichia coli	0.25	1	16	4	2	0.5
128254	CANWARD 2018	Escherichia coli	0.25	</= 0.5	16	1	</= 1	0.25
128255	CANWARD 2018	Escherichia coli	0.5	</= 0.5	32	0.5	2	0.12
128256	CANWARD 2018	Escherichia coli	0.25	</= 0.5	32	1	2	0.25
128257	CANWARD 2018	Escherichia coli	0.5	</= 0.5	16	2	2	0.25
128258	CANWARD 2018	Escherichia coli	0.25	</= 0.5	8	4	</= 1	0.25
128259	CANWARD 2018	Escherichia coli	0.25	8	16	4	16	0.5
128260	CANWARD 2018	Escherichia coli	0.5	2	16	4	2	0.5
128261	CANWARD 2018	Escherichia coli	0.25	1	16	2	2	0.25
128262	CANWARD 2018	Escherichia coli	0.25	</= 0.5	8	2	2	0.25
128263	CANWARD 2018	Escherichia coli	0.25	2	16	4	2	1
128264	CANWARD 2018	Escherichia coli	0.25	1	64	2	8	0.5
128265	CANWARD 2018	Escherichia coli	0.25	</= 0.5	16	2	2	0.5
128267	CANWARD 2018	Escherichia coli	0.25	</= 0.5	16	1	</= 1	0.5
128274	CANWARD 2018	Escherichia coli	0.25	1	32	2	2	0.25
128275	CANWARD 2018	Escherichia coli	0.25	</= 0.5	16	2	2	0.5
128904	CANWARD 2018	Escherichia coli	0.25	</= 0.5	32	2	2	0.25
128905	CANWARD 2018	Escherichia coli	0.25	</= 0.5	16	2	2	0.5
128907	CANWARD 2018	Escherichia coli	0.5	1	16	2	2	0.25
128913	CANWARD 2018	Escherichia coli	0.5	</= 0.5	16	2	2	0.25
128916	CANWARD 2018	Escherichia coli	0.25	</= 0.5	16	2	2	0.25
128918	CANWARD 2018	Escherichia coli	0.25	</= 0.5	8	2	2	0.25
128921	CANWARD 2018	Escherichia coli	0.25	</= 0.5	16	1	</= 1	0.25
128923	CANWARD 2018	Escherichia coli	0.25	</= 0.5	16	8	2	1
128924	CANWARD 2018	Escherichia coli	0.25	1	16	0.5	</= 1	0.25
128925	CANWARD 2018	Escherichia coli	0.25	</= 0.5	16	2	2	0.5
129297	CANWARD 2018	Escherichia coli	0.25	</= 0.5	16	1	</= 1	0.25
129298	CANWARD 2018	Escherichia coli	0.5	32	16	1	</= 1	0.25
129299	CANWARD 2018	Escherichia coli	0.25	2	16	1	64	0.25
129302	CANWARD 2018	Escherichia coli	0.5	</= 0.5	16	1	2	0.25
129304	CANWARD 2018	Escherichia coli	0.5	</= 0.5	8	2	4	0.25
129307	CANWARD 2018	Escherichia coli	0.5	</= 0.5	16	1	2	0.25
129308	CANWARD 2018	Escherichia coli	0.5	1	16	2	2	0.5
129309	CANWARD 2018	Escherichia coli	0.5	</= 0.5	8	1	</= 1	0.25
129310	CANWARD 2018	Escherichia coli	0.5	</= 0.5	16	4	4	0.5
129311	CANWARD 2018	Escherichia coli	1	</= 0.5	16	2	</= 1	0.25
129314	CANWARD 2018	Escherichia coli	0.25	</= 0.5	16	1	2	0.25
129315	CANWARD 2018	Escherichia coli	0.5	</= 0.5	16	1	512	0.25
129319	CANWARD 2018	Escherichia coli	0.5	</= 0.5	16	1	</= 1	0.12
129320	CANWARD 2018	Escherichia coli	0.5	</= 0.5	16	1	</= 1	0.12
129321	CANWARD 2018	Escherichia coli	0.5	</= 0.5	16	1	4	0.25
129985	CANWARD 2018	Escherichia coli	0.5	</= 0.5	4	2	</= 1	0.25
130106	CANWARD 2019	Escherichia coli	0.5	</= 0.5	16		2	0.25
130107	CANWARD 2019	Escherichia coli	0.5	</= 0.5	16		</= 1	0.25
130108	CANWARD 2019	Escherichia coli	0.5	1	16		</= 1	0.25
130110	CANWARD 2019	Escherichia coli	0.5	1	8		2	0.25
130111	CANWARD 2019	Escherichia coli	0.25	</= 0.5	16		2	0.25
130112	CANWARD 2019	Escherichia coli	0.5	</= 0.5	8		2	0.5
130113	CANWARD 2019	Escherichia coli	0.5	4	16		2	0.5
130118	CANWARD 2019	Escherichia coli	0.25	</= 0.5	32		2	0.5
130119	CANWARD 2019	Escherichia coli	0.5	1	16		8	0.5
130120	CANWARD 2019	Escherichia coli	0.5	1	128		2	1
130123	CANWARD 2019	Escherichia coli	0.25	</= 0.5	16		2	1
130124	CANWARD 2019	Escherichia coli	0.25	1	32		2	0.25
130126	CANWARD 2019	Escherichia coli	0.5	1	16		2	0.25
130127	CANWARD 2019	Escherichia coli	0.25	</= 0.5	16		</= 1	0.25
130156	CANWARD 2019	Escherichia coli	0.5	2	8		4	0.25
130366	CANWARD 2019	Escherichia coli	0.25	</= 0.5	16		</= 1	0.25
130368	CANWARD 2019	Escherichia coli	0.25	</= 0.5	8		</= 1	0.25
130369	CANWARD 2019	Escherichia coli	0.25	1	8		2	0.5
130373	CANWARD 2019	Escherichia coli	0.25	</= 0.5	16		2	0.25
130374	CANWARD 2019	Escherichia coli	0.25	1	16		2	0.25
130379	CANWARD 2019	Escherichia coli	0.25	</= 0.5	16		</= 1	0.25
130380	CANWARD 2019	Escherichia coli	0.25	> 32	8		2	0.25
130381	CANWARD 2019	Escherichia coli	0.5	1	16		</= 1	0.25
130382	CANWARD 2019	Escherichia coli	0.5	</= 0.5	8		</= 1	0.12
130383	CANWARD 2019	Escherichia coli	0.5	</= 0.5	16		2	0.12
130384	CANWARD 2019	Escherichia coli	0.5	1	16		2	0.25
130385	CANWARD 2019	Escherichia coli	1	</= 0.5	8		2	0.25
130387	CANWARD 2019	Escherichia coli	1	</= 0.5	8		</= 1	0.25
130389	CANWARD 2019	Escherichia coli	0.5	</= 0.5	8		2	0.5
130561	CANWARD 2019	Escherichia coli	0.25	</= 0.5	32		2	0.5
130567	CANWARD 2019	Escherichia coli	0.5	2	16		2	0.25
130574	CANWARD 2019	Escherichia coli	0.5	</= 0.5	16		2	0.5
130582	CANWARD 2019	Escherichia coli	0.5	</= 0.5	16		2	2
130782	CANWARD 2019	Escherichia coli	0.5	1	8		</= 1	0.12
130785	CANWARD 2019	Escherichia coli	0.5	1	16		</= 1	0.5
130787	CANWARD 2019	Escherichia coli	0.25	1	16		2	0.25
130789	CANWARD 2019	Escherichia coli	0.5	1	16		2	0.5
130790	CANWARD 2019	Escherichia coli	0.5	2	16		4	0.25
130792	CANWARD 2019	Escherichia coli	0.25	</= 0.5	16		</= 1	0.25
130793	CANWARD 2019	Escherichia coli	0.5	</= 0.5	16		2	0.25
130794	CANWARD 2019	Escherichia coli	0.5	2	16		</= 1	0.25
130795	CANWARD 2019	Escherichia coli	0.25	> 32	16		2	0.25
130797	CANWARD 2019	Escherichia coli	0.25	2	16		2	0.25
130868	CANWARD 2019	Escherichia coli	0.5	</= 0.5	16		2	0.5
130932	CANWARD 2019	Escherichia coli	0.5	2	16		</= 1	0.5
130933	CANWARD 2019	Escherichia coli	1	</= 0.5	16		</= 1	0.25
130934	CANWARD 2019	Escherichia coli	0.5	</= 0.5	4		2	0.25
130935	CANWARD 2019	Escherichia coli	0.5	</= 0.5	16		2	0.25
130938	CANWARD 2019	Escherichia coli	0.5	</= 0.5	16		2	0.25
130939	CANWARD 2019	Escherichia coli	0.25	</= 0.5	16		2	0.25
130940	CANWARD 2019	Escherichia coli	0.25	</= 0.5	8		2	0.25
130941	CANWARD 2019	Escherichia coli	1	</= 0.5	32		2	0.25
130945	CANWARD 2019	Escherichia coli	1	</= 0.5	16		2	0.25
130947	CANWARD 2019	Escherichia coli	1	</= 0.5	16		</= 1	0.25
130948	CANWARD 2019	Escherichia coli	1	2	16		2	0.25
130949	CANWARD 2019	Escherichia coli	1	1	8		16	0.25
130950	CANWARD 2019	Escherichia coli	1	</= 0.5	16		2	0.5
130951	CANWARD 2019	Escherichia coli	1	</= 0.5	16		</= 1	0.25
130952	CANWARD 2019	Escherichia coli	0.5	</= 0.5	16		2	0.5
130953	CANWARD 2019	Escherichia coli	0.5	</= 0.5	8		</= 1	0.25
131064	CANWARD 2019	Escherichia coli	1	</= 0.5	8		2	0.12
131065	CANWARD 2019	Escherichia coli	1	</= 0.5	8		2	0.5
131067	CANWARD 2019	Escherichia coli	1	32	128		4	0.25
131069	CANWARD 2019	Escherichia coli	0.5	> 32	8		64	0.12
131222	CANWARD 2019	Escherichia coli	0.5	</= 0.5	8		2	0.25
131233	CANWARD 2019	Escherichia coli	0.5	</= 0.5	16		</= 1	0.5
131235	CANWARD 2019	Escherichia coli	0.5	2	32		4	0.5
131236	CANWARD 2019	Escherichia coli	0.5	2	8		16	0.25
131237	CANWARD 2019	Escherichia coli	0.5	</= 0.5	16		2	0.25
131238	CANWARD 2019	Escherichia coli	0.5	1	16		2	0.25
131240	CANWARD 2019	Escherichia coli	0.5	32	16		</= 1	0.25
131241	CANWARD 2019	Escherichia coli	0.5	</= 0.5	16		</= 1	0.25
131244	CANWARD 2019	Escherichia coli	1	1	16		2	0.25
131245	CANWARD 2019	Escherichia coli	1	</= 0.5	16		</= 1	0.25
131311	CANWARD 2019	Escherichia coli	0.5	</= 0.5	16		2	0.25
131323	CANWARD 2019	Escherichia coli	0.5	</= 0.5	8		2	0.5
131324	CANWARD 2019	Escherichia coli	1	</= 0.5	8		</= 1	0.25
131327	CANWARD 2019	Escherichia coli	0.5	1	16		</= 1	0.25
131328	CANWARD 2019	Escherichia coli	0.5	</= 0.5	16		</= 1	0.25
131331	CANWARD 2019	Escherichia coli	0.5	1	16		2	0.25
131333	CANWARD 2019	Escherichia coli	0.5	</= 0.5	16		2	0.25
131334	CANWARD 2019	Escherichia coli	0.5	</= 0.5	16		2	0.25
131335	CANWARD 2019	Escherichia coli	0.5	1	8		</= 1	0.25
131476	CANWARD 2019	Escherichia coli	0.5	</= 0.5	8		</= 1	0.25
131477	CANWARD 2019	Escherichia coli	0.5	</= 0.5	16		2	0.25
131479	CANWARD 2019	Escherichia coli	0.5	16	4		64	0.25
131485	CANWARD 2019	Escherichia coli	0.25	</= 0.5	8		2	0.25
131486	CANWARD 2019	Escherichia coli	0.5	</= 0.5	16		2	0.25
131488	CANWARD 2019	Escherichia coli	0.5	1	16		</= 1	0.25
131491	CANWARD 2019	Escherichia coli	0.25	</= 0.5	16		8	0.25
131492	CANWARD 2019	Escherichia coli	0.5	</= 0.5	16		</= 1	0.25
131493	CANWARD 2019	Escherichia coli	0.5	> 32	16		2	0.5
131494	CANWARD 2019	Escherichia coli	0.5	</= 0.5	16		2	0.25
131496	CANWARD 2019	Escherichia coli	1	1	8		</= 1	0.25
131498	CANWARD 2019	Escherichia coli	0.25	1	16		</= 1	0.25
131499	CANWARD 2019	Escherichia coli	0.5	2	8		2	0.25
131568	CANWARD 2019	Escherichia coli	0.25	</= 0.5	16		2	1
131570	CANWARD 2019	Escherichia coli	0.5	</= 0.5	8		2	1
131571	CANWARD 2019	Escherichia coli	0.5	</= 0.5	32		2	1
131573	CANWARD 2019	Escherichia coli	0.5	</= 0.5	16		</= 1	0.25
131574	CANWARD 2019	Escherichia coli	0.25	</= 0.5	16		</= 1	0.12
131575	CANWARD 2019	Escherichia coli	0.25	32	8		</= 1	0.12
131577	CANWARD 2019	Escherichia coli	0.5	1	</= 1		2	0.12
131580	CANWARD 2019	Escherichia coli	0.5	1	32		</= 1	0.25
131581	CANWARD 2019	Escherichia coli	0.25	</= 0.5	32		2	0.25
131582	CANWARD 2019	Escherichia coli	0.25	</= 0.5	8		2	0.25
131583	CANWARD 2019	Escherichia coli	0.25	1	32		2	0.25
131587	CANWARD 2019	Escherichia coli	0.5	</= 0.5	16		2	0.25
131588	CANWARD 2019	Escherichia coli	0.25	</= 0.5	16		2	0.25
131655	CANWARD 2019	Escherichia coli	0.5	</= 0.5	16		2	0.5
131657	CANWARD 2019	Escherichia coli	0.5	2	16		8	1
131662	CANWARD 2019	Escherichia coli	0.5	1	16		2	0.25
131663	CANWARD 2019	Escherichia coli	0.5	1	32		2	0.5
131664	CANWARD 2019	Escherichia coli	0.5	</= 0.5	16		2	0.25
131667	CANWARD 2019	Escherichia coli	0.5	> 32	16		2	0.25
131669	CANWARD 2019	Escherichia coli	0.25	</= 0.5	16		2	0.5
131671	CANWARD 2019	Escherichia coli	1	</= 0.5	16		</= 1	0.25
131672	CANWARD 2019	Escherichia coli	0.5	</= 0.5	8		</= 1	0.5
131673	CANWARD 2019	Escherichia coli	0.5	</= 0.5	8		4	0.25
131674	CANWARD 2019	Escherichia coli	1	1	16		2	1
131676	CANWARD 2019	Escherichia coli	0.5	1	16		</= 1	0.25
131677	CANWARD 2019	Escherichia coli	0.5	</= 0.5	32		2	0.25
131678	CANWARD 2019	Escherichia coli	0.5	</= 0.5	16		</= 1	0.5
131848	CANWARD 2019	Escherichia coli	0.5	</= 0.5	64		8	0.25
131849	CANWARD 2019	Escherichia coli	0.5	1	16		</= 1	0.25
131850	CANWARD 2019	Escherichia coli	0.5	32	8		</= 1	0.5
131853	CANWARD 2019	Escherichia coli	0.5	</= 0.5	8		8	0.5
131854	CANWARD 2019	Escherichia coli	0.5	</= 0.5	16		</= 1	0.25
131855	CANWARD 2019	Escherichia coli	0.5	> 32	16		4	1
131857	CANWARD 2019	Escherichia coli	0.5	> 32	16		2	0.5
131858	CANWARD 2019	Escherichia coli	0.5	> 32	32		4	0.5
131859	CANWARD 2019	Escherichia coli	0.5	</= 0.5	64		4	0.5
131860	CANWARD 2019	Escherichia coli	0.5	32	16		2	0.5
131861	CANWARD 2019	Escherichia coli	0.5	> 32	32		8	0.25
132057	CANWARD 2019	Escherichia coli	0.25	1	16		</= 1	0.25
132273	CANWARD 2019	Escherichia coli	0.5	</= 0.5	16		2	1
132274	CANWARD 2019	Escherichia coli	0.5	</= 0.5	16		4	0.5
132275	CANWARD 2019	Escherichia coli	0.5	1	16		4	1
132276	CANWARD 2019	Escherichia coli	0.5	2	16		16	1
132277	CANWARD 2019	Escherichia coli	0.5	1	16		2	0.25
132278	CANWARD 2019	Escherichia coli	0.5	</= 0.5	16		2	0.25
132279	CANWARD 2019	Escherichia coli	1	1	512		</= 1	0.5
132280	CANWARD 2019	Escherichia coli	0.5	32	128		256	0.25
132281	CANWARD 2019	Escherichia coli	0.5	</= 0.5	16		2	1
132282	CANWARD 2019	Escherichia coli	1	1	32		</= 1	0.25
132283	CANWARD 2019	Escherichia coli	0.5	</= 0.5	16		4	0.5
132288	CANWARD 2019	Escherichia coli	0.5	</= 0.5	16		2	0.5
132292	CANWARD 2019	Escherichia coli	1	1	32		2	0.5
132295	CANWARD 2019	Escherichia coli	0.5	1	256		256	1
133122	CANWARD 2019	Escherichia coli	0.5	</= 0.5	4		2	0.25
133123	CANWARD 2019	Escherichia coli	0.5	1	32		2	0.25
133228	CANWARD 2019	Escherichia coli	0.5	> 32	16		</= 1	0.25
133229	CANWARD 2019	Escherichia coli	0.5	1	8		8	0.25
133233	CANWARD 2019	Escherichia coli	0.5	32	8		2	0.25
133234	CANWARD 2019	Escherichia coli	0.5	1	16		4	0.25
133236	CANWARD 2019	Escherichia coli	0.5	</= 0.5	32		2	0.5
133238	CANWARD 2019	Escherichia coli	0.5	1	8		2	0.5
133239	CANWARD 2019	Escherichia coli	0.5	</= 0.5	16		</= 1	0.5
133240	CANWARD 2019	Escherichia coli	0.5	</= 0.5	32		</= 1	0.5
133245	CANWARD 2019	Escherichia coli	0.5	</= 0.5	16		</= 1	0.25
133246	CANWARD 2019	Escherichia coli	0.5	</= 0.5	16		</= 1	0.25
133248	CANWARD 2019	Escherichia coli	0.5	1	16		2	0.25
133547	CANWARD 2020	Escherichia coli	0.5	</= 0.5	16		</= 1	1
133548	CANWARD 2020	Escherichia coli	0.5	</= 0.5	16		4	0.5
133549	CANWARD 2020	Escherichia coli	0.5	</= 0.5	4		4	0.5
133554	CANWARD 2020	Escherichia coli	0.5	</= 0.5	16		</= 1	0.5
133557	CANWARD 2020	Escherichia coli	0.5	</= 0.5	16		2	0.25
133561	CANWARD 2020	Escherichia coli	0.5	</= 0.5	8		2	0.25
133563	CANWARD 2020	Escherichia coli	0.5	32	16		2	1
133567	CANWARD 2020	Escherichia coli	0.25	</= 0.5	16		</= 1	1
133571	CANWARD 2020	Escherichia coli	0.5	1	16		4	0.25
133671	CANWARD 2020	Escherichia coli	0.25	</= 0.5	8		4	0.25
133672	CANWARD 2020	Escherichia coli	0.5	</= 0.5	16		2	0.25
133673	CANWARD 2020	Escherichia coli	0.25	</= 0.5	16		2	0.25
133676	CANWARD 2020	Escherichia coli	0.5	</= 0.5	16		2	0.25
133677	CANWARD 2020	Escherichia coli	0.5	</= 0.5	16		</= 1	0.25
133678	CANWARD 2020	Escherichia coli	0.5	</= 0.5	16		2	1
133679	CANWARD 2020	Escherichia coli	0.25	</= 0.5	16		</= 1	0.25
133680	CANWARD 2020	Escherichia coli	0.5	</= 0.5	16		</= 1	0.5
133681	CANWARD 2020	Escherichia coli	0.5	</= 0.5	8		2	0.5
133682	CANWARD 2020	Escherichia coli	0.5	32	16		</= 1	0.5
133684	CANWARD 2020	Escherichia coli	0.5	16	16		4	0.5
133688	CANWARD 2020	Escherichia coli	0.5	</= 0.5	16		2	0.25
133689	CANWARD 2020	Escherichia coli	0.5	</= 0.5	16		2	1
133692	CANWARD 2020	Escherichia coli	0.5	> 32	16		</= 1	0.25
133750	CANWARD 2020	Escherichia coli	1	</= 0.5	16		2	0.12
133753	CANWARD 2020	Escherichia coli	0.5	1	8		2	0.12
133756	CANWARD 2020	Escherichia coli	0.5	</= 0.5	16		</= 1	0.25
133761	CANWARD 2020	Escherichia coli	0.25	</= 0.5	16		32	0.25
133762	CANWARD 2020	Escherichia coli	0.5	</= 0.5	16		</= 1	0.12
133764	CANWARD 2020	Escherichia coli	0.5	</= 0.5	8		</= 1	0.25
133768	CANWARD 2020	Escherichia coli	0.5	</= 0.5	16		2	0.25
133770	CANWARD 2020	Escherichia coli	1	</= 0.5	8		2	0.25
133773	CANWARD 2020	Escherichia coli	1	</= 0.5	16		2	0.25
133830	CANWARD 2020	Escherichia coli	0.5	</= 0.5	8		2	0.25
133831	CANWARD 2020	Escherichia coli	0.12	</= 0.5	16		2	0.25
133832	CANWARD 2020	Escherichia coli	0.5	</= 0.5	8		</= 1	0.12
133841	CANWARD 2020	Escherichia coli	0.12	</= 0.5	16		4	0.5
133846	CANWARD 2020	Escherichia coli	0.25	</= 0.5	16		2	0.25
133853	CANWARD 2020	Escherichia coli	0.5	</= 0.5	16		</= 1	0.25
133854	CANWARD 2020	Escherichia coli	0.5	</= 0.5	16		</= 1	0.25
134038	CANWARD 2020	Escherichia coli	0.5	</= 0.5	16		</= 1	0.5
134040	CANWARD 2020	Escherichia coli	0.5	1	16		2	0.25
134042	CANWARD 2020	Escherichia coli	2	</= 0.5	16		2	0.25
134052	CANWARD 2020	Escherichia coli	2	> 32	8		2	0.25
134055	CANWARD 2020	Escherichia coli	1	</= 0.5	16		</= 1	0.25
134056	CANWARD 2020	Escherichia coli	1	</= 0.5	4		</= 1	0.25
134163	CANWARD 2020	Escherichia coli	0.5	</= 0.5	8		4	0.5
134164	CANWARD 2020	Escherichia coli	0.5	</= 0.5	8		4	0.25
134166	CANWARD 2020	Escherichia coli	0.5	1	16		2	0.25
134168	CANWARD 2020	Escherichia coli	0.5	1	8		</= 1	0.25
134169	CANWARD 2020	Escherichia coli	0.5	</= 0.5	8		</= 1	0.25
134170	CANWARD 2020	Escherichia coli	0.5	1	16		2	0.25
134171	CANWARD 2020	Escherichia coli	1	2	4		</= 1	0.25
134175	CANWARD 2020	Escherichia coli	0.5	</= 0.5	16		2	0.25
134176	CANWARD 2020	Escherichia coli	0.5	</= 0.5	16		4	0.5
134179	CANWARD 2020	Escherichia coli	0.5	1	128		4	1
134181	CANWARD 2020	Escherichia coli	0.5	1	16		</= 1	0.5
134182	CANWARD 2020	Escherichia coli	0.5	</= 0.5	8		2	0.25
134184	CANWARD 2020	Escherichia coli	0.5	</= 0.5	8		2	0.25
134349	CANWARD 2020	Escherichia coli	1	</= 0.5	16		2	1
134351	CANWARD 2020	Escherichia coli	0.5	</= 0.5	16		2	0.25
134353	CANWARD 2020	Escherichia coli	4	</= 0.5	16		2	1
134357	CANWARD 2020	Escherichia coli	1	</= 0.5	4		</= 1	0.25
134359	CANWARD 2020	Escherichia coli	1	> 32	2		32	0.25
134360	CANWARD 2020	Escherichia coli	0.5	</= 0.5	2		</= 1	0.25
134363	CANWARD 2020	Escherichia coli	0.5	</= 0.5	8		2	0.25
134365	CANWARD 2020	Escherichia coli	1	</= 0.5	8		</= 1	0.25
134368	CANWARD 2020	Escherichia coli	0.5	1	16		2	0.5
134369	CANWARD 2020	Escherichia coli	0.5	</= 0.5	8		</= 1	0.25
134425	CANWARD 2020	Escherichia coli	0.5	</= 0.5	16		2	0.25
134426	CANWARD 2020	Escherichia coli	0.5	</= 0.5	16		2	0.5
134430	CANWARD 2020	Escherichia coli	0.5	</= 0.5	16		2	0.25
134431	CANWARD 2020	Escherichia coli	0.5	</= 0.5	8		</= 1	0.25
134432	CANWARD 2020	Escherichia coli	0.5	</= 0.5	16		2	0.25
134433	CANWARD 2020	Escherichia coli	0.25	</= 0.5	8		8	0.5
134434	CANWARD 2020	Escherichia coli	0.25	</= 0.5	16		2	0.25
134437	CANWARD 2020	Escherichia coli	0.5	1	8		16	0.25
134438	CANWARD 2020	Escherichia coli	0.25	</= 0.5	8		2	0.25
134439	CANWARD 2020	Escherichia coli	0.5	</= 0.5	8		</= 1	0.25
134440	CANWARD 2020	Escherichia coli	0.5	</= 0.5	16		2	0.25
134441	CANWARD 2020	Escherichia coli	0.25	</= 0.5	16		2	0.5
134442	CANWARD 2020	Escherichia coli	0.5	</= 0.5	16		2	0.25
134443	CANWARD 2020	Escherichia coli	0.5	</= 0.5	8		</= 1	0.5
134656	CANWARD 2020	Escherichia coli	0.25	</= 0.5	16		</= 1	0.25
134663	CANWARD 2020	Escherichia coli	0.5	32	8		8	0.25
134667	CANWARD 2020	Escherichia coli	0.25	</= 0.5	16		2	1
134668	CANWARD 2020	Escherichia coli	0.5	1	8		</= 1	1
